# Exploiting public databases of genomic variation to quantify evolutionary constraint on the branch point sequence in 30 plant and animal species

**DOI:** 10.1101/2023.03.27.534366

**Authors:** Adéla Nosková, Chao Li, Xiaolong Wang, Alexander S. Leonard, Hubert Pausch, Naveen Kumar Kadri

## Abstract

The branch point sequence is a degenerate intronic heptamer required for the assembly of the spliceosome during pre-mRNA splicing. Disruption of this motif may promote alternative splicing and eventually cause phenotype variation. Despite its functional relevance, the branch point sequence is not included in most genome annotations. Here, we predict branch point sequences in 30 plant and animal species and attempt to quantify their evolutionary constraints using public variant databases. We find an implausible variant distribution in the databases from 16 of 30 examined species. Comparative analysis of variants from whole-genome sequencing shows that biased or erroneous variants that are widespread in public databases cause these irregularities. We then investigate evolutionary constraint with largely unbiased public variant databases in 14 species and find that the fourth and sixth position of the branch point sequence are more constrained than coding nucleotides. Our findings show that public variant databases should be scrutinized for possible biases before they qualify to analyze evolutionary constraint.
