## Supplementary Table 1 for "Exploiting public databases of genomic variation to quantify evolutionary constraint on the branch point sequence in 30 plant and animal species"

### Sheet: in
Table S1: Characteristics of public variant databases and predicted branch point sequences in 26 species. For species not used for analyses failed criteria are marked with asterisk.
Latin name (Common name)	Total variants	Ti/Tv (all)	Genome-wide variation	Number of predicted branch points	% 'TnA'	% of coding variants	Ti/Tv (coding)	standardized variability at position 4	standardized variability at position 6	Fisher’s exact P (difference in variability of positioin 4 and 6)	Intergenic standardised variability	Constrains at SS	Used for analyses
Arabidopsis thaliana (Thale cress)	11458975	1.2	9.47	128532	98	16.51	1.33	0.64	0.65	0.44	1.31	YES	YES
Canis lupus familiaris (Dog)	4369830	2.15	0.19	183574	90	2.12	2.95	1.12	1.08	0.62	* 0.96	YES	NO
Chlorocebus sabaeus (Green monkey)	65809882	2.27	2.51	159468	92	0.62	3.89	0.42	0.38	0	1	YES	YES
Ciona intestinalis (Sea vase)	2179890	1.42	2.81	72139	96	12.29	1.67	1.02	0.96	0.05	* 0.97	YES	NO
Danio rerio (Zebrafish)	15030731	1.13	1.1	231663	97	1.75	1.97	0.84	0.8	0.11	* 0.94	YES	NO
Drosophila melanogaster (Common fruit fly)	4561594	0.93	4.07	43755	97	11.65	1.56	1.05	0.94	0	* 0.95	YES	NO
Equus caballus (Horse)	19535448	1.96	0.84	181752	91	1.11	2.59	0.43	0.54	0	1.03	* NO	NO
Felis catus (Domestic cat)	2863456	2.56	0.12	176671	91	0.74	4.07	0.51	0.51	1	* 0.99	YES	NO
Gallus gallus (Chicken)	19198549	1.87	2.01	173680	91	2.89	1.56	0.77	1.29	0	* 0.94	* NO	NO
Glycine max (soybean)	17401606	1.72	1.83	231396	98	3.48	1.54	0.49	0.54	0	1.07	YES	YES
Macaca mulatta (Indochinese rhesus macaque)	49801896	2.11	1.84	187166	91	0.78	2.91	0.48	0.52	0.01	1.01	YES	YES
Monodelphis domestica (Gray short-tailed opossum)	1162370	1.8	* 0.03	166198	93	0.6	2.34	0.42	0.32	0.44	1.03	YES	NO
Mus musculus (House mouse)	69472724	1.86	2.85	206239	92	1.46	2.34	0.46	0.51	0	1.03	YES	YES
Oreochromis niloticus (Nile tilapia)	4881970	1.96	0.53	291670	92	5.57	2.67	0.88	0.78	0	* 0.93	YES	NO
Ornithorhynchus anatinus (Platypus)	1039089	1.83	* 0.06	170821	86	0.87	3.09	0.74	0.51	0.05	* 0.98	YES	NO
Oryza sativa (Asian cultivated rice )	26316759	1.87	6.94	122818	96	3.32	1.39	0.32	0.34	0.04	1.17	YES	YES
Pan troglodytes (chimpanzee)	19003938	2.16	0.69	192802	90	0.65	3.2	0.46	0.45	0.82	1.03	YES	YES
Phaseolus vulgaris (Common bean)	39983963	1.62	8.39	116714	98	3.14	1.38	0.36	0.38	0	1.07	YES	YES
Pongo abelii (Sumatran orangutan)	9427508	2.28	0.35	178209	92	0.61	3.11	0.44	0.46	0.67	1.03	YES	YES
Rattus norvegicus (Brown rat)	4486640	1.96	0.18	198632	91	0.89	2.79	0.52	0.54	0.8	1.02	YES	YES
Salmo salar (Atlantic salmon)	17486247	0.96	0.69	540360	90	3.15	0.97	1.05	1	0.03	* 0.97	* NO	NO
Solanum lycopersicum (Tomato)	64139556	1.12	8.64	138977	97	3.4	1.5	0.73	0.73	0.95	1.01	YES	YES
Sorghum bicolor (Sorghum)	17152678	2.81	2.57	122502	97	4.26	3.37	0.41	0.43	0.23	1.03	* NO	NO
Taeniopygia guttata (Australian zebra finch)	1557000	1.66	0.15	167660	90	1.17	3.14	0.54	0.63	0.18	* 0.98	YES	NO
Triticum aestivum (Common wheat)	24827045	4.35	1.16	316866	97	36.74	8.36	0.86	0.78	0	* 0.4	* NO	NO
Zea mays (Corn)	48880139	2.13	2.26	175160	96	2.05	1.88	1.29	1.38	0	* 0.95	YES	NO
