## Supplementary Table 2 for "Exploiting public databases of genomic variation to quantify evolutionary constraint on the branch point sequence in 30 plant and animal species"

### Sheet: in
Table S2: URL of reference, annotation, and variation files for 30 species.
Species	VCF	GTF	REF	ncRNA
Plants
Arabidopsis thaliana	https://ftp.ensemblgenomes.ebi.ac.uk/pub/plants/release-55/variation/vcf/arabidopsis_thaliana/arabidopsis_thaliana.vcf.gz	https://ftp.ensemblgenomes.ebi.ac.uk/pub/plants/release-55/gtf/arabidopsis_thaliana/Arabidopsis_thaliana.TAIR10.55.gtf.gz	https://ftp.ensemblgenomes.ebi.ac.uk/pub/plants/release-55/fasta/arabidopsis_thaliana/dna/Arabidopsis_thaliana.TAIR10.dna.toplevel.fa.gz	https://ftp.ensemblgenomes.ebi.ac.uk/pub/plants/release-55/fasta/arabidopsis_thaliana/ncrna/Arabidopsis_thaliana.TAIR10.ncrna.fa.gz
Oryza sativa	https://ftp.ensemblgenomes.ebi.ac.uk/pub/plants/release-55/variation/vcf/oryza_sativa/oryza_sativa.vcf.gz	https://ftp.ensemblgenomes.ebi.ac.uk/pub/plants/release-55/gtf/oryza_sativa/Oryza_sativa.IRGSP-1.0.55.chr.gtf.gz	https://ftp.ensemblgenomes.ebi.ac.uk/pub/plants/release-55/fasta/oryza_sativa/dna/Oryza_sativa.IRGSP-1.0.dna.toplevel.fa.gz	https://ftp.ensemblgenomes.ebi.ac.uk/pub/plants/release-55/fasta/oryza_sativa/ncrna/Oryza_sativa.IRGSP-1.0.ncrna.fa.gz
Solanum lycopersicum	https://ftp.ensemblgenomes.ebi.ac.uk/pub/plants/release-55/variation/vcf/solanum_lycopersicum/solanum_lycopersicum.vcf.gz	https://ftp.ensemblgenomes.ebi.ac.uk/pub/plants/release-55/gtf/solanum_lycopersicum/Solanum_lycopersicum.SL3.0.55.chr.gtf.gz	https://ftp.ensemblgenomes.ebi.ac.uk/pub/plants/release-55/fasta/solanum_lycopersicum/dna/Solanum_lycopersicum.SL3.0.dna.toplevel.fa.gz	https://ftp.ensemblgenomes.ebi.ac.uk/pub/plants/release-55/fasta/solanum_lycopersicum/ncrna/Solanum_lycopersicum.SL3.0.ncrna.fa.gz
Sorghum bicolor	https://ftp.ensemblgenomes.ebi.ac.uk/pub/plants/release-55/variation/vcf/sorghum_bicolor/sorghum_bicolor.vcf.gz	https://ftp.ensemblgenomes.ebi.ac.uk/pub/plants/release-55/gtf/sorghum_bicolor/Sorghum_bicolor.Sorghum_bicolor_NCBIv3.55.chr.gtf.gz	https://ftp.ensemblgenomes.ebi.ac.uk/pub/plants/release-55/fasta/sorghum_bicolor/dna/Sorghum_bicolor.Sorghum_bicolor_NCBIv3.dna.toplevel.fa.gz	https://ftp.ensemblgenomes.ebi.ac.uk/pub/plants/release-55/fasta/sorghum_bicolor/ncrna/Sorghum_bicolor.Sorghum_bicolor_NCBIv3.ncrna.fa.gz
Triticum aestivum	https://ftp.ensemblgenomes.ebi.ac.uk/pub/plants/release-55/variation/vcf/triticum_aestivum/triticum_aestivum.vcf.gz	https://ftp.ensemblgenomes.ebi.ac.uk/pub/plants/release-55/gtf/triticum_aestivum/Triticum_aestivum.IWGSC.55.gtf.gz	https://ftp.ensemblgenomes.ebi.ac.uk/pub/plants/release-55/fasta/triticum_aestivum/dna/Triticum_aestivum.IWGSC.dna_rm.toplevel.fa.gz	https://ftp.ensemblgenomes.ebi.ac.uk/pub/plants/release-55/fasta/triticum_aestivum/ncrna/Triticum_aestivum.IWGSC.ncrna.fa.gz
Zea mays	https://ftp.ensemblgenomes.ebi.ac.uk/pub/plants/release-55/variation/vcf/zea_mays/zea_mays.vcf.gz	https://ftp.ensemblgenomes.ebi.ac.uk/pub/plants/release-55/gtf/zea_mays/Zea_mays.Zm-B73-REFERENCE-NAM-5.0.55.chr.gtf.gz	https://ftp.ensemblgenomes.ebi.ac.uk/pub/plants/release-55/fasta/zea_mays/dna/Zea_mays.Zm-B73-REFERENCE-NAM-5.0.dna.toplevel.fa.gz	https://ftp.ensemblgenomes.ebi.ac.uk/pub/plants/release-55/fasta/zea_mays/ncrna/Zea_mays.Zm-B73-REFERENCE-NAM-5.0.ncrna.fa.gz
Glycine max	https://ftp.ebi.ac.uk/pub/databases/eva/rs_releases/release_4/by_species/glycine_max/GCA_000004515.4/GCA_000004515.4_current_ids.vcf.gz	https://ftp.ensemblgenomes.ebi.ac.uk/pub/plants/release-55/gtf/glycine_max/Glycine_max.Glycine_max_v2.1.55.chr.gtf.gz	https://ftp.ensemblgenomes.ebi.ac.uk/pub/plants/release-55/fasta/glycine_max/dna/Glycine_max.Glycine_max_v2.1.dna.toplevel.fa.gz	https://ftp.ensemblgenomes.ebi.ac.uk/pub/plants/release-55/fasta/glycine_max/ncrna/Glycine_max.Glycine_max_v2.1.ncrna.fa.gz
Phaseolus vulgaris	https://ftp.ebi.ac.uk/pub/databases/eva/rs_releases/release_4/by_species/phaseolus_vulgaris/GCA_000499845.1/GCA_000499845.1_current_ids.vcf.gz	https://ftp.ensemblgenomes.ebi.ac.uk/pub/plants/release-55/gtf/phaseolus_vulgaris/Phaseolus_vulgaris.PhaVulg1_0.55.chr.gtf.gz	https://ftp.ensemblgenomes.ebi.ac.uk/pub/plants/release-55/fasta/phaseolus_vulgaris/dna/Phaseolus_vulgaris.PhaVulg1_0.dna.toplevel.fa.gz	https://ftp.ensemblgenomes.ebi.ac.uk/pub/plants/release-55/fasta/phaseolus_vulgaris/ncrna/Phaseolus_vulgaris.PhaVulg1_0.ncrna.fa.gz
Animals - Ensembl variation
Canis lupus familiaris	https://ftp.ensembl.org/pub/release-107/variation/vcf/canis_lupus_familiaris/canis_lupus_familiaris.vcf.gz	https://ftp.ensembl.org/pub/release-107/gtf/canis_lupus_familiaris/Canis_lupus_familiaris.ROS_Cfam_1.0.107.chr.gtf.gz	https://ftp.ensembl.org/pub/release-107/fasta/canis_lupus_familiaris/dna/Canis_lupus_familiaris.ROS_Cfam_1.0.dna.toplevel.fa.gz	https://ftp.ensembl.org/pub/release-107/fasta/canis_lupus_familiaris/ncrna/Canis_lupus_familiaris.ROS_Cfam_1.0.ncrna.fa.gz
Capra hircus	https://ftp.ensembl.org/pub/release-107/variation/vcf/capra_hircus/capra_hircus.vcf.gz	https://ftp.ensembl.org/pub/release-107/gtf/capra_hircus/Capra_hircus.ARS1.107.chr.gtf.gz	https://ftp.ensembl.org/pub/release-107/fasta/capra_hircus/dna/Capra_hircus.ARS1.dna.toplevel.fa.gz	https://ftp.ensembl.org/pub/release-107/fasta/capra_hircus/ncrna/Capra_hircus.ARS1.ncrna.fa.gz
Danio rerio	https://ftp.ensembl.org/pub/release-107/variation/vcf/danio_rerio/danio_rerio.vcf.gz	https://ftp.ensembl.org/pub/release-107/gtf/danio_rerio/Danio_rerio.GRCz11.107.chr.gtf.gz	https://ftp.ensembl.org/pub/release-107/fasta/danio_rerio/dna/Danio_rerio.GRCz11.dna.toplevel.fa.gz	https://ftp.ensembl.org/pub/release-107/fasta/danio_rerio/ncrna/Danio_rerio.GRCz11.ncrna.fa.gz
Equus caballus	https://ftp.ensembl.org/pub/release-107/variation/vcf/equus_caballus/equus_caballus.vcf.gz	https://ftp.ensembl.org/pub/release-107/gtf/equus_caballus/Equus_caballus.EquCab3.0.107.chr.gtf.gz	https://ftp.ensembl.org/pub/release-107/fasta/equus_caballus/dna/Equus_caballus.EquCab3.0.dna.toplevel.fa.gz	https://ftp.ensembl.org/pub/release-107/fasta/equus_caballus/ncrna/Equus_caballus.EquCab3.0.ncrna.fa.gz
Felis catus	https://ftp.ensembl.org/pub/release-107/variation/vcf/felis_catus/felis_catus.vcf.gz	https://ftp.ensembl.org/pub/release-107/gtf/felis_catus/Felis_catus.Felis_catus_9.0.107.chr.gtf.gz	https://ftp.ensembl.org/pub/release-107/fasta/felis_catus/dna/Felis_catus.Felis_catus_9.0.dna.toplevel.fa.gz	https://ftp.ensembl.org/pub/release-107/fasta/felis_catus/ncrna/Felis_catus.Felis_catus_9.0.ncrna.fa.gz
Gallus gallus	https://ftp.ensembl.org/pub/release-107/variation/vcf/gallus_gallus/gallus_gallus.vcf.gz	https://ftp.ensembl.org/pub/release-107/gtf/gallus_gallus/Gallus_gallus.bGalGal1.mat.broiler.GRCg7b.107.chr.gtf.gz	https://ftp.ensembl.org/pub/release-107/fasta/gallus_gallus/dna/Gallus_gallus.bGalGal1.mat.broiler.GRCg7b.dna.toplevel.fa.gz	https://ftp.ensembl.org/pub/release-107/fasta/gallus_gallus/ncrna/Gallus_gallus.bGalGal1.mat.broiler.GRCg7b.ncrna.fa.gz
Macaca mulatta	https://ftp.ensembl.org/pub/release-107/variation/vcf/macaca_mulatta/macaca_mulatta.vcf.gz	https://ftp.ensembl.org/pub/release-107/gtf/macaca_mulatta/Macaca_mulatta.Mmul_10.107.chr.gtf.gz	https://ftp.ensembl.org/pub/release-107/fasta/macaca_mulatta/dna/Macaca_mulatta.Mmul_10.dna.toplevel.fa.gz	https://ftp.ensembl.org/pub/release-107/fasta/macaca_mulatta/ncrna/Macaca_mulatta.Mmul_10.ncrna.fa.gz
Monodelphis domestica	https://ftp.ensembl.org/pub/release-107/variation/vcf/monodelphis_domestica/monodelphis_domestica.vcf.gz	https://ftp.ensembl.org/pub/release-107/gtf/monodelphis_domestica/Monodelphis_domestica.ASM229v1.107.chr.gtf.gz	https://ftp.ensembl.org/pub/release-107/fasta/monodelphis_domestica/dna/Monodelphis_domestica.ASM229v1.dna.toplevel.fa.gz	https://ftp.ensembl.org/pub/release-107/fasta/monodelphis_domestica/ncrna/Monodelphis_domestica.ASM229v1.ncrna.fa.gz
Mus musculus	https://ftp.ensembl.org/pub/release-107/variation/vcf/mus_musculus/mus_musculus.vcf.gz	https://ftp.ensembl.org/pub/release-107/gtf/mus_musculus/Mus_musculus.GRCm39.107.chr.gtf.gz	https://ftp.ensembl.org/pub/release-107/fasta/mus_musculus/dna/Mus_musculus.GRCm39.dna.toplevel.fa.gz	https://ftp.ensembl.org/pub/release-107/fasta/mus_musculus/ncrna/Mus_musculus.GRCm39.ncrna.fa.gz
Ornithorhynchus anatinus	https://ftp.ensembl.org/pub/release-107/variation/vcf/ornithorhynchus_anatinus/ornithorhynchus_anatinus.vcf.gz	https://ftp.ensembl.org/pub/release-107/gtf/ornithorhynchus_anatinus/Ornithorhynchus_anatinus.mOrnAna1.p.v1.107.chr.gtf.gz	https://ftp.ensembl.org/pub/release-107/fasta/ornithorhynchus_anatinus/dna/Ornithorhynchus_anatinus.mOrnAna1.p.v1.dna.toplevel.fa.gz	https://ftp.ensembl.org/pub/release-107/fasta/ornithorhynchus_anatinus/ncrna/Ornithorhynchus_anatinus.mOrnAna1.p.v1.ncrna.fa.gz
Ovis Aries Rambouillet	https://ftp.ensembl.org/pub/release-107/variation/vcf/ovis_aries_rambouillet/ovis_aries_rambouillet.vcf.gz	https://ftp.ensembl.org/pub/release-107/gtf/ovis_aries_rambouillet/Ovis_aries_rambouillet.Oar_rambouillet_v1.0.107.chr.gtf.gz	https://ftp.ensembl.org/pub/release-107/fasta/ovis_aries_rambouillet/dna/Ovis_aries_rambouillet.Oar_rambouillet_v1.0.dna.toplevel.fa.gz	https://ftp.ensembl.org/pub/release-107/fasta/ovis_aries_rambouillet/ncrna/Ovis_aries_rambouillet.Oar_rambouillet_v1.0.ncrna.fa.gz
Pongo abelii	https://ftp.ensembl.org/pub/release-107/variation/vcf/pongo_abelii/pongo_abelii.vcf.gz	https://ftp.ensembl.org/pub/release-107/gtf/pongo_abelii/Pongo_abelii.Susie_PABv2.107.chr.gtf.gz	https://ftp.ensembl.org/pub/release-107/fasta/pongo_abelii/dna/Pongo_abelii.Susie_PABv2.dna.toplevel.fa.gz	https://ftp.ensembl.org/pub/release-107/fasta/pongo_abelii/ncrna/Pongo_abelii.Susie_PABv2.ncrna.fa.gz
Rattus norvegicus	https://ftp.ensembl.org/pub/release-107/variation/vcf/rattus_norvegicus/rattus_norvegicus.vcf.gz	https://ftp.ensembl.org/pub/release-107/gtf/rattus_norvegicus/Rattus_norvegicus.mRatBN7.2.107.chr.gtf.gz	https://ftp.ensembl.org/pub/release-107/fasta/rattus_norvegicus/dna/Rattus_norvegicus.mRatBN7.2.dna.toplevel.fa.gz	https://ftp.ensembl.org/pub/release-107/fasta/rattus_norvegicus/ncrna/Rattus_norvegicus.mRatBN7.2.ncrna.fa.gz
Sus scrofa	https://ftp.ensembl.org/pub/release-107/variation/vcf/sus_scrofa/sus_scrofa.vcf.gz	https://ftp.ensembl.org/pub/release-107/gtf/sus_scrofa/Sus_scrofa.Sscrofa11.1.107.chr.gtf.gz	https://ftp.ensembl.org/pub/release-107/fasta/sus_scrofa/dna/Sus_scrofa.Sscrofa11.1.dna.toplevel.fa.gz	https://ftp.ensembl.org/pub/release-107/fasta/sus_scrofa/ncrna/Sus_scrofa.Sscrofa11.1.ncrna.fa.gz
Taeniopygia guttata	https://ftp.ensembl.org/pub/release-107/variation/vcf/taeniopygia_guttata/taeniopygia_guttata.vcf.gz	https://ftp.ensembl.org/pub/release-107/gtf/taeniopygia_guttata/Taeniopygia_guttata.bTaeGut1_v1.p.107.chr.gtf.gz	https://ftp.ensembl.org/pub/release-107/fasta/taeniopygia_guttata/dna/Taeniopygia_guttata.bTaeGut1_v1.p.dna.toplevel.fa.gz	https://ftp.ensembl.org/pub/release-107/fasta/taeniopygia_guttata/ncrna/Taeniopygia_guttata.bTaeGut1_v1.p.ncrna.fa.gz
Animals - EVA
Bos taurus	https://ftp.ebi.ac.uk/pub/databases/eva/rs_releases/release_4/by_species/bos_taurus/ARSUCD1.2/GCA_002263795.2_current_ids.vcf.gz	https://ftp.ensembl.org/pub/release-107/gtf/bos_taurus/Bos_taurus.ARS-UCD1.2.107.chr.gtf.gz	https://ftp.ensembl.org/pub/release-107/fasta/bos_taurus/dna/Bos_taurus.ARS-UCD1.2.dna.toplevel.fa.gz	https://ftp.ensembl.org/pub/release-107/fasta/bos_taurus/ncrna/Bos_taurus.ARS-UCD1.2.ncrna.fa.gz
Chlorocebus sabaeus	https://ftp.ebi.ac.uk/pub/databases/eva/rs_releases/release_4/by_species/chlorocebus_sabaeus/GCA_000409795.2/GCA_000409795.2_current_ids.vcf.gz	https://ftp.ensembl.org/pub/release-107/gtf/chlorocebus_sabaeus/Chlorocebus_sabaeus.ChlSab1.1.107.chr.gtf.gz	https://ftp.ensembl.org/pub/release-107/fasta/chlorocebus_sabaeus/dna/Chlorocebus_sabaeus.ChlSab1.1.dna.toplevel.fa.gz	https://ftp.ensembl.org/pub/release-107/fasta/chlorocebus_sabaeus/ncrna/Chlorocebus_sabaeus.ChlSab1.1.ncrna.fa.gz
Ciona intestinalis	https://ftp.ebi.ac.uk/pub/databases/eva/rs_releases/release_4/by_species/ciona_intestinalis/GCA_000224145.2/GCA_000224145.2_current_ids.vcf.gz	https://ftp.ensembl.org/pub/release-107/gtf/ciona_intestinalis/Ciona_intestinalis.KH.107.chr.gtf.gz	https://ftp.ensembl.org/pub/release-107/fasta/ciona_intestinalis/dna/Ciona_intestinalis.KH.dna.toplevel.fa.gz	https://ftp.ensembl.org/pub/release-107/fasta/ciona_intestinalis/ncrna/Ciona_intestinalis.KH.ncrna.fa.gz
Drosophila melanogaster	https://ftp.ebi.ac.uk/pub/databases/eva/rs_releases/release_4/by_species/drosophila_melanogaster/GCA_000001215.4/GCA_000001215.4_current_ids.vcf.gz	https://ftp.ensembl.org/pub/release-107/gtf/drosophila_melanogaster/Drosophila_melanogaster.BDGP6.32.107.gtf.gz	https://ftp.ensembl.org/pub/release-107/fasta/drosophila_melanogaster/dna/Drosophila_melanogaster.BDGP6.32.dna.toplevel.fa.gz	https://ftp.ensembl.org/pub/release-107/fasta/drosophila_melanogaster/ncrna/Drosophila_melanogaster.BDGP6.32.ncrna.fa.gz
Oreochromis niloticus	https://ftp.ebi.ac.uk/pub/databases/eva/rs_releases/release_4/by_species/oreochromis_niloticus/GCA_001858045.3/GCA_001858045.3_current_ids.vcf.gz	https://ftp.ensembl.org/pub/release-107/gtf/oreochromis_niloticus/Oreochromis_niloticus.O_niloticus_UMD_NMBU.107.chr.gtf.gz	https://ftp.ensembl.org/pub/release-107/fasta/oreochromis_niloticus/dna/Oreochromis_niloticus.O_niloticus_UMD_NMBU.dna.toplevel.fa.gz	https://ftp.ensembl.org/pub/release-107/fasta/oreochromis_niloticus/ncrna/Oreochromis_niloticus.O_niloticus_UMD_NMBU.ncrna.fa.gz
Pan troglodytes	https://ftp.ebi.ac.uk/pub/databases/eva/rs_releases/release_4/by_species/pan_troglodytes/Pan_tro_3.0/GCA_000001515.5_current_ids.vcf.gz	https://ftp.ensembl.org/pub/release-108/gtf/pan_troglodytes/Pan_troglodytes.Pan_tro_3.0.108.chr.gtf.gz	https://ftp.ensembl.org/pub/release-108/fasta/pan_troglodytes/dna/Pan_troglodytes.Pan_tro_3.0.dna.toplevel.fa.gz	https://ftp.ensembl.org/pub/release-108/fasta/pan_troglodytes/ncrna/Pan_troglodytes.Pan_tro_3.0.ncrna.fa.gz
Salmo salar	https://ftp.ebi.ac.uk/pub/databases/eva/rs_releases/release_4/by_species/salmo_salar/GCA_000233375.4/GCA_000233375.4_current_ids.vcf.gz	https://ftp.ensembl.org/pub/release-107/gtf/salmo_salar/Salmo_salar.Ssal_v3.1.107.chr.gtf.gz	https://ftp.ensembl.org/pub/release-107/fasta/salmo_salar/dna/Salmo_salar.Ssal_v3.1.dna.toplevel.fa.gz	https://ftp.ensembl.org/pub/release-107/fasta/salmo_salar/ncrna/Salmo_salar.Ssal_v3.1.ncrna.fa.gz
